# The genetic architecture of protein stability

**DOI:** 10.1101/2023.10.27.564339

**Authors:** Andre J. Faure, Aina Martí-Aranda, Cristina Hidalgo-Carcedo, Jörn M. Schmiedel, Ben Lehner

## Abstract

There are more ways to synthesize a 100 amino acid protein (20^100^) than atoms in the universe. Only a miniscule fraction of such a vast sequence space can ever be experimentally or computationally surveyed. Deep neural networks are increasingly being used to navigate high-dimensional sequence spaces. However, these models are extremely complicated and provide little insight into the fundamental genetic architecture of proteins. Here, by experimentally exploring sequence spaces >10^10^, we show that the genetic architecture of at least some proteins is remarkably simple, allowing accurate genetic prediction in high-dimensional sequence spaces with fully interpretable biophysical models. These models capture the non-linear relationships between free energies and phenotypes but otherwise consist of additive free energy changes with a small contribution from pairwise energetic couplings. These energetic couplings are sparse and caused by structural contacts and backbone propagations. Our results suggest that artificial intelligence models may be vastly more complicated than the proteins that they are modeling and that protein genetics is actually both simple and intelligible.
