## Supplementary table 1 for "The genetic architecture of protein stability"

### Sheet: README
Column name	Description
Primer name	Name/identifier of the primer
Strand	Hybridisation strand
Sequence (5’ to 3’)	Nucleotide sequence
Description	Primer description

### Sheet: TableS1
Primer name	Strand	Sequence (5’ to 3’)	Description
oGJJ052	Fwd	ACACTCTTTCCCTACACGACGCTCTTCCGATCTGGGAGGTGGAGCTAG	Primer with homology to the linker to amplify protein of interest tagged to DHFR3, with half of the P5 Illumina adapter on the overhang (used during sequencing library preparation PCR1).
oGJJ054	Fwd	ACACTCTTTCCCTACACGACGCTCTTCCGATCTHGGGAGGTGGAGCTAG	Same as oGJJ052 but with 1 nucleotide frame-shift between sequencing adapter and plasmid annealing region.
oGJJ055	Fwd	ACACTCTTTCCCTACACGACGCTCTTCCGATCTHHGGGAGGTGGAGCTAG	Same as oGJJ052 but with 2 nucleotides frame-shift between sequencing adapter and plasmid annealing region.
oGJJ056	Fwd	ACACTCTTTCCCTACACGACGCTCTTCCGATCTHHHGGGAGGTGGAGCTAG	Same as oGJJ052 but with 3 nucleotides frame-shift between sequencing adapter and plasmid annealing region.
oGJJ057	Fwd	ACACTCTTTCCCTACACGACGCTCTTCCGATCTNHHYGGGAGGTGGAGCTAG	Same as oGJJ052 but with 4 nucleotides frame-shift between sequencing adapter and plasmid annealing region.
oGJJ058	Fwd	ACACTCTTTCCCTACACGACGCTCTTCCGATCTNHHYYGGGAGGTGGAGCTAG	Same as oGJJ052 but with 5 nucleotides frame-shift between sequencing adapter and plasmid annealing region.
oGJJ084	Rev	GTGACTGGAGTTCAGACGTGTGCTCTTCCGATCTGCGTGACATAACTAATAAGC	Primer with homology to the CYC terminator to amplify protein of interest tagged to DHFR3, with half of the P7 Illumina adapter on the overhang (used during sequencing library preparation PCR1).
oGJJ085	Rev	GTGACTGGAGTTCAGACGTGTGCTCTTCCGATCTNGCGTGACATAACTAATAAGC	Same as oGJJ084 but with 1 nucleotide frame-shift between sequencing adapter and plasmid annealing region.
oGJJ086	Rev	GTGACTGGAGTTCAGACGTGTGCTCTTCCGATCTNNGCGTGACATAACTAATAAGC	Same as oGJJ084 but with 2 nucleotides frame-shift between sequencing adapter and plasmid annealing region.
oGJJ087	Rev	GTGACTGGAGTTCAGACGTGTGCTCTTCCGATCTHNHGCGTGACATAACTAATAAGC	Same as oGJJ084 but with 3 nucleotides frame-shift between sequencing adapter and plasmid annealing region.
oGJJ088	Rev	GTGACTGGAGTTCAGACGTGTGCTCTTCCGATCTHWWHGCGTGACATAACTAATAAGC	Same as oGJJ084 but with 4 nucleotides frame-shift between sequencing adapter and plasmid annealing region.
oGJJ089	Rev	GTGACTGGAGTTCAGACGTGTGCTCTTCCGATCTHWWAAGCGTGACATAACTAATAAGC	Same as oGJJ084 but with 5 nucleotides frame-shift between sequencing adapter and plasmid annealing region.
oGJJ152	Rev	GCCTACATACCTCGCTCTGC	Primer that binds the ori sequence and is used for plasmid quantification by qPCR from yeast DNA extractions. Also used during the error prone PCR reaction.
oGJJ153	Fwd	CAACCCGGTAAGACACGACT	Primer that binds the ori sequence and is used for plasmid quantification by qPCR from yeast DNA extractions.
oGJJ326	Rev	AAAGTCAAAGAGGGCCTGG	reverse primer to linearise pGJJ286 mutagenesis plasmid vector to gibson assemble with the combinatorial mutant library 3
oGJJ327	Fwd	GACCCCAACTGGTGGAAAG	forward primer to linearise pGJJ286 mutagenesis plasmid vector to gibson assemble with the combinatorial mutant library 3
oGJJ328	Fwd	AGGCCCTCTTTGACTTTRATSCCCAGGAGRATGRAGAGCTGKGCTTCMGCCRGGGAGAWWTTATCCWTRTCAWGGAWAMCWCAGACCCCAACTGGTGGAA	doped oligo for combinatorial mutant library 3
oGJJ329	Rev	TTCCACCAGTTGGGGTCTG	reverse primer to make doped oligo oGJJ328 double-stranded
oGJJ441	Rev	GTGACTGGAGTTCAGACGTGTGCTCTTCCGATCTTCCACCAGTTGGGGTC	Primer with homology to GRB2 to amplify 3, with half of the P5 Illumina adapter on the overhang (used during sequencing library preparation PCR1).
oGJJ444	Rev	GTGACTGGAGTTCAGACGTGTGCTCTTCCGATCTVTCCACCAGTTGGGGTC	Same as oGJJ441 but with 1 nucleotide frame-shift between sequencing adapter and plasmid annealing region.
oGJJ445	Rev	GTGACTGGAGTTCAGACGTGTGCTCTTCCGATCTVRTCCACCAGTTGGGGTC	Same as oGJJ441 but with 2 nucleotide frame-shift between sequencing adapter and plasmid annealing region.
oGJJ658	Rev	gataaaatctccccggcgg	reverse primer to linearise pGJJ286 mutagenesis plasmid vector to gibson assemble with the combinatorial mutant library 2
oGJJ659	Fwd	ggcatgtttccccgcaatt	forward primer to linearise pGJJ286 mutagenesis plasmid vector to gibson assemble with the combinatorial mutant library 2
oGJJ660	Rev	aattgcggggaaacatgcc	reverse primer to make doped oligo oGJJ661 double-stranded
oGJJ661	Fwd	ccgccggggagattttatcNNKgtcNNKgataactcagaccccaactggtggaaaggaNNKtgccacgggcagNNKggcatgtttccccgcaatt	doped oligo for combinatorial mutant library 2
oGJJ718	Rev	tcctgcgAAGCTtTTA	reverse primer to make oGJJ737 double stranded
oGJJ728	Rev	GCTAGCTCCACCTCCCcacttttcggggaaatgtgGAAGATCCTTTGATCTTTTCTACG	reverse primer to linearise pGJJ286 mutagenesis plasmid vector to gibson assemble with the combinatorial mutant library 1
oGJJ734	Fwd	TAAAAGCTTcgcaggaaagaaca	forward primer to linearise pGJJ286 mutagenesis plasmid vector to gibson assemble with the combinatorial mutant library 1
oGJJ737	Fwd	GGGAGGTGGAGCTAGCAMATWCGYCCRGGCCCTCTTTRACTTTGAWSCCSAGGAGGAWGGAGAGCTGRGCTTCMGCCRGGGAGAWYTTATCCWTSTCMTGGAWARCTCARACSCCAACTGGTGGRAAGGAKCTTGCMACGGGSAGAYCGGCMTGTTTCCCMGCARTYATGTCRCCCMCSTGRACTAAaAGCTTcgcagga	doped oligo for combinatorial mutant library 1
GJJ_1J	Fwd	AATGATACGGCGACCACCGAGATCTACACTCTTTCCCTACACGACGCTCTTC	Primer with the remaining part of the P5 Illumina adapter (used in PCR2 for all samples).
TS-HT-D7x-5-r	Rev	CAAGCAGAAGACGGCATACGAGATaaccggttGTGACTGGAGTTCAGACGTGTGCTCTTC	Primer with the remaining part of the P7 Illumina adapter with an index barcode for demultiplexing used in PCR2. Barcode in lowercase.
TS-HT-D7x-7-r	Rev	CAAGCAGAAGACGGCATACGAGATaacgaagtGTGACTGGAGTTCAGACGTGTGCTCTTC	Primer with the remaining part of the P7 Illumina adapter with an index barcode for demultiplexing used in PCR2. Barcode in lowercase.
TS-HT-D7x-9-r	Rev	CAAGCAGAAGACGGCATACGAGATaagaaccaGTGACTGGAGTTCAGACGTGTGCTCTTC	Primer with the remaining part of the P7 Illumina adapter with an index barcode for demultiplexing used in PCR2. Barcode in lowercase.
TS-HT-D7x-11-r	Rev	CAAGCAGAAGACGGCATACGAGATaagagaatGTGACTGGAGTTCAGACGTGTGCTCTTC	Primer with the remaining part of the P7 Illumina adapter with an index barcode for demultiplexing used in PCR2. Barcode in lowercase.
TS-HT-D7x-12-r	Rev	CAAGCAGAAGACGGCATACGAGATaccaaccgGTGACTGGAGTTCAGACGTGTGCTCTTC	Primer with the remaining part of the P7 Illumina adapter with an index barcode for demultiplexing used in PCR2. Barcode in lowercase.
TS-HT-D7x-10-r	Rev	CAAGCAGAAGACGGCATACGAGATaagaagacGTGACTGGAGTTCAGACGTGTGCTCTTC	Primer with the remaining part of the P7 Illumina adapter with an index barcode for demultiplexing used in PCR2. Barcode in lowercase.
TS-HT-D7x-24-r	Rev	CAAGCAGAAGACGGCATACGAGATattgcattGTGACTGGAGTTCAGACGTGTGCTCTTC	Primer with the remaining part of the P7 Illumina adapter with an index barcode for demultiplexing used in PCR2. Barcode in lowercase.
TS-HT-D7x-36-r	Rev	CAAGCAGAAGACGGCATACGAGATcctgccaaGTGACTGGAGTTCAGACGTGTGCTCTTC	Primer with the remaining part of the P7 Illumina adapter with an index barcode for demultiplexing used in PCR2. Barcode in lowercase.
TS-HT-D7x-37-r	Rev	CAAGCAGAAGACGGCATACGAGATcgaatccaGTGACTGGAGTTCAGACGTGTGCTCTTC	Primer with the remaining part of the P7 Illumina adapter with an index barcode for demultiplexing used in PCR2. Barcode in lowercase.
TS-HT-D7x-38-r	Rev	CAAGCAGAAGACGGCATACGAGATcgacggtcGTGACTGGAGTTCAGACGTGTGCTCTTC	Primer with the remaining part of the P7 Illumina adapter with an index barcode for demultiplexing used in PCR2. Barcode in lowercase.
TS-HT-D7x-41-r	Rev	CAAGCAGAAGACGGCATACGAGATcgttgcggGTGACTGGAGTTCAGACGTGTGCTCTTC	Primer with the remaining part of the P7 Illumina adapter with an index barcode for demultiplexing used in PCR2. Barcode in lowercase.
TS-HT-D7x-51-r	Rev	CAAGCAGAAGACGGCATACGAGATgacggattGTGACTGGAGTTCAGACGTGTGCTCTTC	Primer with the remaining part of the P7 Illumina adapter with an index barcode for demultiplexing used in PCR2. Barcode in lowercase.
TS-HT-D7x-54-r	Rev	CAAGCAGAAGACGGCATACGAGATgattcttaGTGACTGGAGTTCAGACGTGTGCTCTTC	Primer with the remaining part of the P7 Illumina adapter with an index barcode for demultiplexing used in PCR2. Barcode in lowercase.
TS-HT-D7x-55-r	Rev	CAAGCAGAAGACGGCATACGAGATgcaactaaGTGACTGGAGTTCAGACGTGTGCTCTTC	Primer with the remaining part of the P7 Illumina adapter with an index barcode for demultiplexing used in PCR2. Barcode in lowercase.
TS-HT-D7x-57-r	Rev	CAAGCAGAAGACGGCATACGAGATgcatcgacGTGACTGGAGTTCAGACGTGTGCTCTTC	Primer with the remaining part of the P7 Illumina adapter with an index barcode for demultiplexing used in PCR2. Barcode in lowercase.
TS-HT-D7x-61-r	Rev	CAAGCAGAAGACGGCATACGAGATggcgttgcGTGACTGGAGTTCAGACGTGTGCTCTTC	Primer with the remaining part of the P7 Illumina adapter with an index barcode for demultiplexing used in PCR2. Barcode in lowercase.
TS-HT-D7x-79-r	Rev	CAAGCAGAAGACGGCATACGAGATtctctctgGTGACTGGAGTTCAGACGTGTGCTCTTC	Primer with the remaining part of the P7 Illumina adapter with an index barcode for demultiplexing used in PCR2. Barcode in lowercase.
TS-HT-D7x-87-r	Rev	CAAGCAGAAGACGGCATACGAGATtggcgacgGTGACTGGAGTTCAGACGTGTGCTCTTC	Primer with the remaining part of the P7 Illumina adapter with an index barcode for demultiplexing used in PCR2. Barcode in lowercase.
TS-HT-D7x-90-r	Rev	CAAGCAGAAGACGGCATACGAGATtggtcctgGTGACTGGAGTTCAGACGTGTGCTCTTC	Primer with the remaining part of the P7 Illumina adapter with an index barcode for demultiplexing used in PCR2. Barcode in lowercase.
TS-HT-D7x-92-r	Rev	CAAGCAGAAGACGGCATACGAGATttcgatgaGTGACTGGAGTTCAGACGTGTGCTCTTC	Primer with the remaining part of the P7 Illumina adapter with an index barcode for demultiplexing used in PCR2. Barcode in lowercase.
TS-HT-D7x-93-r	Rev	CAAGCAGAAGACGGCATACGAGATttcgcgacGTGACTGGAGTTCAGACGTGTGCTCTTC	Primer with the remaining part of the P7 Illumina adapter with an index barcode for demultiplexing used in PCR2. Barcode in lowercase.
TS-HT-D7x-95-r	Rev	CAAGCAGAAGACGGCATACGAGATttggagctGTGACTGGAGTTCAGACGTGTGCTCTTC	Primer with the remaining part of the P7 Illumina adapter with an index barcode for demultiplexing used in PCR2. Barcode in lowercase.
