## Supplementary table 2 for "The genetic architecture of protein stability"

### Sheet: README
Column name	Description
Dataset name	Name of the dataset/mutant library
Description	Description of the library
Assay type	Assay type (BindingPCA/AbundancePCA)
Library complexity	Theoretical number of variants
Number of confident variants	Number of variants with >10 Input read counts in all biological replicates
Volume of YPDA preculture in yeast transformation/replicate (mL)	Volume of YPDA preculture in yeast transformation/repicate (mL)
Volume of the yeast competition/replicate (mL)	Volume of the yeast competition/replicate (mL)
Generations growing in selection media	Generation growing in selection media before harvesting the Output
Volumen DNA extraction (mL)	Volume of harvested cells for DNA extraction (mL)
IDT sDNA primer	Name of the doped IDT primer used to build the library
Elongation primer	Name of the primer used to form dsDNA after annealing to IDT primer and elongation
Forward primer to amplify mutagenesis plasmid	Forward primer used to amplify the mutagenesis plasmid to obtain a fragment to perform Gibson
Reverse primer to amplify mutagenesis plasmid	Reverse primer used to amplify the mutagenesis plasmid to obtain a fragment to perform Gibson

### Sheet: TableS2
Dataset name	Description	Assay type	Library complexity	Number of confident variants	Volume of YPDA preculture in yeast transformation/repicate (mL)	Volume of the yeast competition/replicate (mL)	Generations growing in selection media	Volumen DNA extraction (mL)	IDT sDNA primer	Elongation primer	Forward primer to amplify mutagenesis plasmid	Reverse primer to amplify mutagenesis plasmid
library 1	All combinations of 34 singles with confident folding ddGs, retaining both phenotypes (binding and folding)	AbundancePCA	2^34	71233	800	800	4	400	oGJJ737	oGJJ718	oGJJ734	oGJJ728
library 2	All possible substitutions at 4 physically interacting sites within the beta sheet surface	AbundancePCA	20^4	138157	800	800	4	400	oGJJ661	oGJJ660	oGJJ659	oGJJ658
library 3-BindingPCA	All combinations of 15 singles with mild fitness effects and within 22AA window	BindingPCA	2^15	25967	100	100	5	50	oGJJ328	oGJJ329	oGJJ327	oGJJ326
library 3-AbundancePCA	All combinations of 15 singles with mild fitness effects and within 22AA window	AbundancePCA	2^15	31936	100	100	3	50	oGJJ328	oGJJ329	oGJJ327	oGJJ326
