## Supplementary table 3 for "The genetic architecture of protein stability"

### Sheet: README
Column name	Description
Library	Name of the library
assay	Yeast assay sample type (Input/Output)
Input/output	Input/output or wt used to identify sequencing errors only
Replicate number	Replicate number
P7 primer used	Name/identifier of P7 primer used
Demultiplex Illumina index	Nucleotide sequence of Illumina index used for demultiplexing

### Sheet: TableS3
Library	assay	Input/Output	Replicate number	P7 primer used	Demultiplex Illumina index
library 1	AbundancePCA	Input	1	TS-HT-D7x-57-r	GTCGATGC
			2	TS-HT-D7x-5-r	AACCGGTT
			3	TS-HT-D7x-38-r	GACCGTCG
		Output	1	TS-HT-D7x-90-r	CAGGACCA
			2	TS-HT-D7x-7-r	ACTTCGTT
			3	TS-HT-D7x-55-r	TTAGTTGC
		wt	1	TS-HT-D7x-95-r	AGCTCCAA
library 2	AbundancePCA	Input	1	TS-HT-D7x-95-r	AGCTCCAA
			2	TS-HT-D7x-36-r	TTGGCAGG
			3	TS-HT-D7x-11-r	ATTCTCTT
		Output	1	TS-HT-D7x-41-r	CCGCAACG
			2	TS-HT-D7x-5-r	AACCGGTT
			3	TS-HT-D7x-61-r	GCAACGCC
library 3	AbundancePCA	Input	1	TS-HT-D7x-9-r	TGGTTCTT
			2	TS-HT-D7x-10-r	GTCTTCTT
			3	TS-HT-D7x-24-r	AATGCAAT
		Output	1	TS-HT-D7x-79-r	CAGAGAGA
			2	TS-HT-D7x-87-r	CGTCGCCA
			3	TS-HT-D7x-92-r	TCATCGAA
library 3	BindingPCA	Input	1	TS-HT-D7x-87-r	CGTCGCCA
			2	TS-HT-D7x-37-r	TGGATTCG
			3	TS-HT-D7x-93-r	GTCGCGAA
		Output	1	TS-HT-D7x-12-r	CGGTTGGT
			2	TS-HT-D7x-54-r	TAAGAATC
			3	TS-HT-D7x-51-r	AATCCGTC
